# Increased spatial coupling of integrin and collagen IV in the immunoresistant clear cell renal cell carcinoma tumor microenvironment

**DOI:** 10.1101/2023.11.16.567457

**Authors:** Alex C Soupir, Mitchell T Hayes, Taylor C Peak, Oscar Ospina, Nicholas H Chakiryan, Anders E Berglund, Paul A Stewart, Jonathan Nguyen, Carlos Moran Segura, Natasha L. Francis, Paola M. Ramos Echevarria, Jad Chahoud, Roger Li, Kenneth Y. Tsai, Jodi A. Balasi, Yamila Caraballo Peres, Jasreman Dhillon, Lindsey A. Martinez, Warren E. Gloria, Nathan Schurman, Sean Kim, Mark Gregory, James Mulé, Brooke L Fridley, Brandon J Manley

## Abstract

**Background:** Immunotherapy (IO) has improved survival for patients with advanced clear cell renal cell carcinoma (ccRCC), but resistance to therapy develops in most patients. We use cellular-resolution spatial transcriptomics in patients with IO naïve and IO exposed primary ccRCC tumors to better understand IO resistance. Spatial molecular imaging (SMI) was obtained for tumor and adjacent stroma samples. Spatial gene set enrichment analysis (GSEA) and autocorrelation (coupling with high expression) of ligand-receptor transcript pairs were assessed. Multiplex immunofluorescence (mIF) validation was used for significant autocorrelative findings and the cancer genome atlas (TCGA) and the clinical proteomic tumor analysis consortium (CPTAC) databases were queried to assess bulk RNA expression and proteomic correlates.

**Results:** 21 patient samples underwent SMI. Viable tumors following IO harbored more stromal CD8+ T cells and neutrophils than IO naïve tumors. *YES1* was significantly upregulated in IO exposed tumor cells. The epithelial-mesenchymal transition pathway was enriched on spatial GSEA and the associated transcript pair *COL4A1*-*ITGAV* had significantly higher autocorrelation in the stroma. Fibroblasts, tumor cells, and endothelium had the relative highest expression. More integrin αV+ cells were seen in IO exposed stroma on mIF validation. Compared to other cancers in TCGA, ccRCC tumors have the highest expression of both *COL4A1* and *ITGAV*. In CPTAC, collagen IV protein was more abundant in advanced stages of disease.

**Conclusions:** On spatial transcriptomics, *COL4A1* and *ITGAV* were more autocorrelated in IO-exposed stroma compared to IO-naïve tumors, with high expression amongst fibroblasts, tumor cells, and endothelium. Integrin represents a potential therapeutic target in IO treated ccRCC.
