## Supplementary material for "Increased spatial coupling of integrin and collagen IV in the immunoresistant clear cell renal cell carcinoma tumor microenvironment": Key Resources

### Sheet: Key Resources Table
Reagent of Resource	Source	Identifier
Antibodies
FOXP3	Abcam	ab20034
CD8	Dako	M7103
Integrin Alpha V	Abcam	ab179475
Collagen IV	Abcam	ab6586
SMA	Abcam	ab215368
CD68	CST	76347s
Vimentin	Abcam	ab92547
PCK	Dako	M3515
CD298	Abcam	ab167390
B2M	Abcam	ab214769
CD3	Origene	UM500048CF
CD45	Nanostring	121302310
PanCK	Nanostring	121301310
DAPI	Thermofisher	D3571
Bacterial and virus strains
Epitope Retrieval Solution (pH6) ER1	Leica Biosystems	AR9961
Epitope Retrieval Solution (pH9) ER2	Leica Biosystems	AR9640
Bond Wash 10x Buffer	Leica Biosystems	AR9590
Dewax Solution	Leica Biosystems	AR9222
OPAL-620	Akoya Biosystems	OP-001002
OPAL-650	Akoya Biosystems	OP-001005
OPAL-520	Akoya Biosystems	OP-001001
OPAL-540	Akoya Biosystems	OP-001002
OPAL-570	Akoya Biosystems	OP-001003
OPAL-690	Akoya Biosystems	OP-001006
OPAL-480	Akoya Biosystems	OP-001000
OPAL-780	Akoya Biosystems	OP-001008
TSA+ Dig	Akoya Biosystems	TS-000208
OPAL Antibody Diluent/Block	Akoya Biosystems	ARD1001EA
OPAL Polymer HRP Ms + Rb	Akoya Biosystems	ARH1001EA
Spectral DAPI	Akoya Biosystems	FP1490
1x Plus Amplification Diluent	Akoya Biosystems	FP1609
TBS Solution	Sigma Aldrich	SRE0032
Prolong Diamond Antifade	Invitrogen	P36961
DMSO	Akoya Biosystems	DMSO0500ul
Reagent Alcohol	Cardinal Health	C4305
Biological samples
Chemicals, peptides, and recobminant proteins
Critical commercial assays
CMx Slide Prep Kit, FFPE RNA	Nanostring	121500006
CMx Hs Univ Cell Panel RNA Kit	Nanostring	121500002
CMx RNA 1000plx 4sl Img Tray Kit	Nanostring	122000157
CMx RNA Inst Buffer Kit, Med	Nanostring	100481
CMx Hs Univ Cell Seg Kit, RNA	Nanostring	121500020
CMx Hs PanCK/CD45 MM Kit, RNA	Nanostring	121500021
Deposited data
Experimental models: Organisms/strains
Oligonucleotides
Recombinant DNA
Software and algorithms
R	CRAN	4.1.0-4.3.0
openxlsx	CRAN	4.2.5.2
tidyverse	CRAN	2.0.0
SCP	github.com/zhanghao-njmu/SCP/	0.5.1
reticulate	CRAN	1.31
Seurat	CRAN	4.3.0.1
Seurat.Data	github.com/satijalab/seurat-data	4.1.3
plotly	CRAN	4.10.2
RColorBrewer	CRAN	1.1-3
ggpubr	CRAN	0.6.0
patchwork	CRAN	1.1.3
spatialTIME	CRAN	1.3.3.3
ComplexHeatmap	Bioconductor	2.16.0
circlize	github.com/satijalab/seurat-data	0.4.15
VGAM	CRAN	1.1-8
purrr	CRAN	1.0.2
pbmcapply	CRAN	1.5.1
msigdbr	CRAN	7.5.1
GSVA	Bioconductor	1.48.3
spatialGE	github.com/FridleyLab/spatialGE	1.2.0
parallel	base	4.3.0
rdist	CRAN	0.0.5
spdep	CRAN	1.2-8
spatstat	CRAN	3.0-6
data.table	CRAN	1.14.8
InSituType	github.com/Nanostring-Biostats/InSituType	1.0.0
MatrixExtra	CRAN	0.1.14
Other
Github Repository for Analysis Code	Github	https://github.com/FridleyLab/ccRCC_CosMx_SMI_2023
